# Iron limitation by transferrin promotes simultaneous cheating of pyoverdine and exoprotease in *Pseudomonas aeruginosa*

**DOI:** 10.1101/2020.06.21.163022

**Authors:** Oswaldo Tostado-Islas, Alberto Mendoza-Ortiz, Gabriel Ramírez-García, Isamu Daniel Cabrera-Takane, Daniel Loarca, Caleb Pérez-González, Ricardo Jasso-Chavez, J Guillermo Jiménez-Cortés, Yuki Hoshiko, Toshinari Maeda, Adrian Cazares, Rodolfo García-Contreras

**Author notes:** These authors contributed equally (Oswaldo Tostado-Islas, Alberto Mendoza-Ortiz, Gabriel Ramírez-García, Isamu Daniel Cabrera-Takane, Daniel Loarca, Caleb Pérez-González). Correspondence: R García-Contreras, Departamento de Microbiología y Parasitología, Facultad de Medicina, Universidad Nacional Autónoma de México, 04510, Mexico City, Mexico. E mail, Adrian Cazares, EMBL’s European Bioinformatics Institute (EMBL-EBI), Wellcome Genome Campus, Hinxton, Cambridge, United Kingdom. E mail.

## Abstract

*Pseudomonas aeruginosa* is the main bacterial model to study cooperative behaviors, since it yields exoproducts such as exoproteases and siderophores that act as public goods and can be exploited by selfish non-producers that behave as social cheaters. Non-producers of the siderophore pyoverdine are typically isolated in media with low free iron, mainly casamino acids medium supplemented with transferrin. Nevertheless, using a protein as the iron chelator could additionally select mutants unable to produce exoproteases that degrade the transferrin to facilitate iron release. Here, we investigated the dynamics of pyoverdine and exoprotease production in media in which iron was limited by using either transferrin or a cation chelating resin. Our experiments show that concomitant loss of pyoverdine and exoprotease production readily develops in media with transferrin whereas only lack of pyoverdine emerges in medium treated with the resin. Genomic characterization of the exoprotease- and pyoverdine-less mutants revealed large deletions (13 to 33 Kb) including Quorum Sensing (*lasR, rsal and lasI*) and flagellar genes. Complementation experiments, PCR and motility tests confirmed the deletions. Our work shows that using transferrin as an iron chelator imposes simultaneous selective pressure for the loss of pyoverdine and exoprotease production. The unintended effect of transferrin observed in our experiment settings can help revisiting or informing the design of similar studies.
