## Supplementary Table 1 for "Iron limitation by transferrin promotes simultaneous cheating of pyoverdine and exoprotease in *Pseudomonas aeruginosa*"

### Sheet: CH-1_mutations
Position_in_genome	Type	Reference_allele	Alternate_allele	Reads_count	Targeted_feature	Strand	Position_in_feature(nt)	Position_in_feature(AA)	Variant_type	Locus_tag	Product
3004386	del	TA	T	T:46 TA:0	CDS	+	854/1332	285/443	frameshift_variant c.854delA p.Tyr285fs	PA14_RS13785	L-ornithine N(5)-monooxygenase

### Sheet: CH-2 mutations
Position_in_genome	Type	Reference_allele	Alternate_allele	Reads_count	Targeted_feature	Strand	Position_in_feature(nt)	Position_in_feature(AA)	Variant_type	Locus_tag	Product
2910711	snp	G	A	A:52 G:0	Intergenic
5931594	del	AT	A	A:77 AT:0	Intergenic
5931602	del	GT	G	G:66 GT:0	Intergenic

### Sheet: CH-3 mutations
Position_in_genome	Type	Reference_allele	Alternate_allele	Reads_count	Targeted_feature	Strand	Position_in_feature(nt)	Position_in_feature(AA)	Variant_type	Locus_tag	Product
4695601	snp	G	A	A:83 G:0	CDS	+	5/210	02/69	missense_variant c.5G>A p.Ser2Asn	PA14_RS30815	hypothetical protein
5944823	snp	G	A	A:64 G:0	CDS	-	601/1656	201/551	missense_variant c.601C>T p.Arg201Cys	PA14_RS27170	hypothetical protein

### Sheet: WT1
Position_in_genome	Type	Reference_allele	Alternate_allele	Reads_count	Targeted_feature	Strand	Position_in_feature(nt)	Position_in_feature(AA)	Variant_type	Locus_tag	Product
5931594	del	AT	A	A:60 AT:0	Intergenic
5931602	del	GT	G	G:59 GT:0	Intergenic

### Sheet: pvdS_reads-count
# pvdS:locus_tag="PA14_RS13555";length=564_bases,187_aminoacids
#	Counts			RPKM
Genome	Sense	Antisense	Total	Sense	Antisense	Total
WT	161	139	300	115.525	99.739	215.264
CH-1	101	86	187	138.353	117.806	256.159
CH-2	135	104	239	128.104	98.688	226.792
CH-3	176	152	328	131.676	113.72	245.396
WT1	101	101	202	93.219	93.219	186.438

### Sheet: lasR_reads-count
# lasR:locus_tag="PA14_RS18655";length=720_bases,239_aminoacids
#	Counts			RPKM
Genome	Sense	Antisense	Total	Sense	Antisense	Total
WT	191	203	394	107.357	114.102	221.458
CH-1	0	0	0	0	0	0
CH-2	167	173	340	124.134	128.594	252.729
CH-3	51	61	112	29.889	35.749	65.638
WT1	174	180	354	125.799	130.137	255.936

### Sheet: Genes_covered_by_large_deletion
Locus_tag	Gene	Strand	Protein_ID	Product	CH1	CH3
RS18560	flhB	-	WP_003083056.1	flagellar type III secretion system protein FlhB	PARTIAL
RS18565	fliR	-	WP_003083054.1	flagellar type III secretion system protein FliR	YES
RS18570	fliQ	-	WP_003083053.1	flagellar biosynthesis protein FliQ	YES
RS18575	fliP	-	WP_003083052.1	flagellar type III secretion system pore protein Fli	YES
RS18580	fliO	-	WP_003083051.1	flagellar biosynthetic protein FliO	YES
RS18585	fliN	-	WP_003083049.1	flagellar motor switch protein FliN	YES
RS18590	fliM	-	WP_003083045.1	flagellar motor switch protein FliM	YES
RS18595	fliL	-	WP_003083042.1	flagellar basal body-associated protein FliL	YES
RS18600	fliK	-	WP_003140280.1	flagellar hook-length control protein FliK	YES	YES
RS18605		+	WP_003083037.1	YecA family protein	YES	YES
RS18610		+	WP_003087079.1	YbaN family protein	YES	YES
RS18615		-	WP_003140283.1	sensor histidine kinase	YES	YES
RS18620		-	WP_003083028.1	heavy metal response regulator transcription factor	YES	YES
RS18625	mexN	-	WP_003140284.1	multidrug efflux RND transporter permease subunit MexN	YES	YES
RS18630	mexM	-	WP_003140285.1	multidrug efflux RND transporter periplasmic adaptor subunit MexM	YES	YES
RS18635		+	WP_003140286.1	transglutaminase-like cysteine peptidase	YES	YES
RS18640		+	WP_003083019.1	GGDEF domain-containing protein	YES	YES
RS18645	lasI	-	WP_003083017.1	autoinducer synthesis protein LasI	YES	YES
RS18650	rsaL	+	WP_003083010.1	regulatory protein RsaL	YES	YES
RS18655	lasR	-	WP_003082999.1	transcriptional regulator LasR	YES	PARTIAL
RS18660		-	WP_003087057.1	cation-transporting P-type ATPase	YES
RS18665		-	WP_003140292.1	acetyltransferase	YES
RS18670		+	WP_016254143.1	hypothetical protein	YES
RS18675		-	WP_003140295.1	ABC-F family ATP-binding cassette domain-containing protein	YES
RS18680		+	WP_003087031.1	hypothetical protein	YES
RS18685		-	WP_003087029.1	DTW domain-containing protein	YES
RS18690		+	WP_003140296.1	PAS domain-containing protein	YES
RS18695	gbuR	-	WP_003087025.1	LysR family transcriptional regulator	YES
RS18700	speB/gbuA	+	WP_003087022.1	agmatinase	YES
RS18705		+	WP_003109911.1	SnoaL-like domain-containing protein	YES
RS18710		+	WP_003140298.1	cytosine permease	YES
RS18715		+	WP_003087011.1	sodium:solute symporter	PARTIAL
